# Elevated mutation rates in the multi-azole resistant *Aspergillus fumigatus* clade drives rapid evolution of antifungal resistance

**DOI:** 10.1101/2023.12.05.570068

**Authors:** Michael J. Bottery, Norman van Rhijn, Harry Chown, Johanna L. Rhodes, Brandi N. Celia-Sanchez, Marin T. Brewer, Michelle Momany, Matthew C. Fisher, Christopher G. Knight, Michael J. Bromley

**Affiliations:** Manchester Fungal Infection Group, Division of Evolution, Infection, and Genomics, Faculty of Biology, Medicine and Health, University of Manchester, Manchester, United Kingdom; Department of Medical Microbiology, Radboud University Medical Centre, Nijmegen, Netherlands; Fungal Biology Group and Department of Plant Biology, University of Georgia, Athens, GA 30602, USA; Medical Research Council Centre for Global Infectious Disease Analysis, Imperial College London, London, United Kingdom; Department of Earth and Environmental Sciences, School of Natural Sciences, Faculty of Science and Engineering, The University of Manchester, United Kingdom

## Abstract

The evolution of antifungal resistance is an emerging global threat. Particularly concerning is the widespread occurrence of azole resistance within *Aspergillus fumigatus*, a globally ubiquitous environmental mould that causes over 1 million life-threatening invasive infections in humans each year. It is increasingly evident that the environmental use of azoles has led to selective sweeps across multiple genomic loci resulting in the rapid expansion of a genetically distinct cluster of genotypes (clade A) that results in resistance to clinically deployed azoles. Isolates within this cluster are more likely to be cross resistant to agricultural antifungals with unrelated modes of action suggesting they may be adapting rapidly to antifungal challenge. Here we show that this cluster is not only multi-azole resistant but has increased propensity to develop resistance to new antifungals because of variants in the DNA mismatch repair system. A variant in *msh6* is found almost exclusively within clade A, occurs in 88% of multi-azole resistant isolates harbouring the canonical *cyp51A* azole resistance allelic variant TR_34_/L98H, and is globally distributed. Naturally occurring isolates with this *msh6* variant display a 4 to 9-times higher rate of mutation, leading to an increased propensity to evolve resistance to current and next generation antifungals. We argue that pervasive environmental use of fungicides creates selective arenas whereby genotypes of *A. fumigatus* with increased adaptive capability thrive in the face of strong directional selection, leading to the genesis and amplification of antifungal resistance. These results help explain the pronounced clustering of multiple independent resistance mechanisms within the mutable clade A. Our findings further suggest that resistance to next generation antifungals is more likely to emerge within organisms that are already multi-azole resistant, posing a major problem due to the prospect of dual use of novel antifungals in clinical and agricultural settings.
