## Supplemental Table 1 for "Elevated mutation rates in the multi-azole resistant *Aspergillus fumigatus* clade drives rapid evolution of antifungal resistance"

### Sheet: Table_S1
Pangenome.id	Source	AMR	pms1	mlh1 mutation	msh2 mutation	msh3 mutation	msh6 mutation
ARAF001	Clinical	TR34/L98H	E444G/S758Y	wt	wt	wt	G233A
ARAF002	Clinical	TR34/L98H	E444G/S758Y	wt	wt	R77W/N1014S	G233A
ARAF004	Clinical	Wildtype	wt	wt	wt	wt	G233A
ARAF006	Clinical	Wildtype	wt	wt	wt	wt	G233A
C1	Environmental	TR34/L98H	wt	wt	wt	wt	G233A
C2	Environmental	TR34/L98H	E442G	wt	wt	wt	G233A
C3	Environmental	TR34/L98H	wt	wt	wt	wt	G233A
C5	Environmental	TR34/L98H	wt	wt	wt	wt	G233A
C6	Environmental	TR34/L98H	E444G	wt	wt	wt	G233A
C7	Environmental	TR34/L98H	wt	wt	wt	wt	G233A
C8	Environmental	TR34/L98H	wt	wt	wt	wt	G233A
C10	Environmental	TR34/L98H	wt	wt	wt	wt	G233A
C11	Environmental	TR34/L98H	E444G	wt	wt	wt	G233A
C12	Environmental	TR34/L98H	wt	wt	wt	wt	G233A
C13	Environmental	TR34/L98H	wt	wt	K816Q	wt	G233A
C14	Environmental	TR34/L98H	wt	wt	wt	wt	G233A
C15	Environmental	TR34/L98H	wt	wt	wt	wt	G233A
C16	Environmental	TR34/L98H	wt	NO_HIT	wt	wt	G233A
C17	Environmental	TR34/L98H	wt	wt	wt	wt	G233A
C18	Environmental	TR34/L98H	wt	wt	wt	wt	G233A
C19	Environmental	TR34/L98H	E444G	wt	wt	wt	G233A
C20	Environmental	TR34/L98H	wt	wt	wt	wt	G233A
C21	Environmental	TR34/L98H	wt	wt	wt	wt	G233A
C22	Environmental	TR34/L98H	wt	wt	wt	wt	G233A
C23	Environmental	TR34/L98H	wt	wt	wt	wt	G233A
C24	Environmental	TR34/L98H	wt	wt	wt	wt	G233A
C25	Environmental	TR34/L98H	wt	wt	wt	wt	G233A
C26	Environmental	G54R	E444G	R339C/I387M	E812G	ΔAA772-end	G233A
C27	Environmental	TR34/L98H	E444G	wt	E812G	wt	wt
C28	Environmental	TR34/L98H	wt	wt	wt	wt	G233A
C29	Environmental	TR34/L98H	wt	wt	wt	wt	G233A
C30	Environmental	TR34/L98H	E444G	NO_HIT	wt	ΔAA731-end	G233A
C31	Environmental	TR34/L98H	wt	wt	wt	wt	G233A
C32	Clinical	TR34/L98H	wt	wt	wt	wt	G233A
C33	Clinical	TR34/L98H	wt	wt	wt	wt	G233A
C35	Clinical	Wildtype	E444G	wt	wt	wt	G233A
C36	Clinical	Wildtype	E444G	wt	wt	wt	G233A
C38	Clinical	Wildtype	E444G	wt	wt	wt	G233A
C58	Clinical	Wildtype	wt	wt	wt	ΔAA740-end	wt
C59	Clinical	Wildtype	wt	wt	wt	wt	wt
C60	Clinical	Wildtype	wt	wt	wt	wt	wt
C61	Clinical	Wildtype	wt	wt	wt	wt	wt
C62	Clinical	Wildtype	wt	wt	wt	wt	wt
C63	Clinical	Wildtype	wt	wt	wt	wt	wt
C64	Clinical	Wildtype	wt	wt	wt	wt	wt
C65	Clinical	Wildtype	wt	wt	wt	wt	wt
C66	Clinical	Wildtype	wt	wt	wt	wt	wt
C68	Clinical	TR34/L98H	wt	wt	wt	wt	G233A
C69	Clinical	TR34/L98H	wt	wt	wt	wt	G233A
C70	Clinical	TR34/L98H	wt	wt	wt	wt	G233A
C75	Clinical	Wildtype	wt	wt	wt	wt	wt
C78	Environmental	TR34/L98H	wt	wt	wt	wt	G233A
C79	Environmental	TR46/Y121F/T289A	wt	wt	K816Q	wt	G233A/A1090S
C80	Environmental	TR34/L98H	E444G	wt	wt	wt	G233A
C82	Clinical	TR34/L98H	wt	wt	wt	wt	G233A
C83	Clinical	TR34/L98H	wt	wt	wt	wt	G233A
C84	Clinical	TR34/L98H	wt	wt	wt	wt	G233A
C85	Environmental	TR34/L98H	E444G	wt	wt	wt	G233A
C86	Environmental	TR34/L98H	wt	wt	wt	wt	G233A
C88	Environmental	TR34/L98H	E444G	wt	E812G	wt	G233A
C89	Environmental	TR46/Y121F/T289A	wt	wt	E812G	wt	wt
C92	Environmental	TR34/L98H	wt	wt	E812G	wt	G233A
C93	Environmental	TR46/Y121F/T289A	wt	wt	wt	wt	G233A
C99	Clinical	TR34/L98H	wt	wt	wt	wt	wt
C100	Clinical	TR34/L98H	wt	wt	wt	wt	G233A
C103	Clinical	TR34/L98H	wt	wt	wt	wt	G233A
C104	Clinical	TR34/L98H	wt	wt	wt	wt	G233A
C105	Clinical	TR34/L98H	wt	wt	wt	wt	G233A
C106	Clinical	TR34/L98H	E444G	wt	wt	P877S	G233A
C107	Clinical	TR34/L98H	wt	wt	wt	wt	G233A
C108	Clinical	TR34/L98H	wt	wt	wt	wt	G233A
C109	Clinical	TR34/L98H	wt	wt	wt	Δstart-AA699	G233A
C110	Clinical	TR34/L98H	wt	wt	wt	wt	G233A
C111	Clinical	TR34/L98H	wt	wt	wt	R77W/N1014S	G233A
C112	Clinical	TR34/L98H	wt	wt	wt	wt	G233A
C114	Clinical	TR34/L98H	wt	wt	wt	wt	G233A
C115	Clinical	TR34/L98H	wt	wt	wt	Δstart-AA374	G233A
C119	Clinical	TR34/L98H	wt	wt	wt	wt	G233A
C121	Clinical	G54E	E444G/S758Y	R339C/I387M	E812G	wt	wt
C122	Clinical	TR34/L98H	wt	wt	wt	wt	G233A
C123	Clinical	TR34/L98H	wt	wt	wt	wt	G233A
C125	Clinical	TR34/L98H	wt	wt	wt	wt	G233A
C133	Clinical	TR34/L98H	wt	wt	wt	ΔAA736-end	G233A
C134	Clinical	TR34/L98H	wt	wt	wt	wt	G233A
C141	Clinical	TR34/L98H	wt	wt	wt	wt	G233A
C142	Clinical	G54W	E444G/H260P	wt	wt	wt	G233A
C143	Clinical	TR34/L98H	wt	wt	wt	wt	G233A
C144	Clinical	TR34/L98H	wt	wt	wt	wt	G233A
C149	Clinical	TR34/L98H	E444G/S758Y	wt	wt	R77W/N1014S	G233A
C150	Clinical	TR34/L98H	E444G/S758Y	wt	wt	R77W/N1014S	G233A
C151	Clinical	TR34/L98H	E444G/S758Y	wt	wt	R77W/N1014S	G233A
C155	Clinical	TR34/L98H/T289A/I364V/G448S	E444G	wt	E812G	wt	G233A
C156	Clinical	TR34/L98H/T289A/I364V/G448S	E444G	wt	E812G	wt	G233A
C157	Clinical	TR34/L98H/T289A/I364V/G448S	E444G	wt	E812G	wt	G233A
C158	Clinical	TR34/L98H/T289A/I364V/G448S	E444G	wt	E812G	wt	G233A
C159	Clinical	TR34/L98H	E444G/S758Y	wt	wt	wt	G233A
C160	Clinical	TR34/L98H	E444G/S758Y	wt	wt	wt	G233A
C161	Clinical	TR34/L98H	wt	wt	wt	Δstart-AA374	G233A
C162	Clinical	Wildtype	E444G/S758Y	R339C/I387M	E812G	wt	wt
C163	Clinical	G54W	E444G/S758Y	R339C/I387M	E812G	wt	wt
C171	Clinical	TR34/L98H	E444G/S758Y	wt	wt	R77W/N1014S	G233A
C177	Clinical	Wildtype	wt	wt	wt	wt	G233A
C186	Clinical	Wildtype	E444G/T558P	wt	E467D	wt	G233A
C188	Clinical	Wildtype	E444G/S758Y	R339C/I387M	E812G	wt	wt
C220	Environmental	Wildtype	wt	wt	wt	wt	G233A
C221	Environmental	Wildtype	E444G/T558P	wt	wt	wt	G233A
C223	Environmental	Wildtype	wt	wt	wt	wt	G233A
C246	Environmental	Wildtype	E444G/T558P	wt	wt	wt	G233A
C341	Environmental	TR34/L98H	wt	wt	wt	R77W/N1014S	G233A
C342	Environmental	TR34/L98H	E444G	wt	wt	wt	G233A
C354	Clinical	TR34/L98H	wt	wt	wt	wt	G233A
C355	Clinical	TR34/L98H	wt	wt	wt	wt	G233A
C356	Clinical	TR34/L98H	E444G	wt	wt	wt	G233A
C357	Environmental	TR34/L98H	wt	wt	wt	wt	G233A
C358	Environmental	TR46/Y121F/T289A	wt	wt	wt	wt	G233A
C359	Clinical	TR34/L98H	E444G	wt	wt	wt	G233A
C360	Environmental	TR46/Y121F/T289A	wt	wt	wt	wt	G233A
C362	Clinical	Wildtype	wt	wt	wt	wt	wt
C364	Environmental	TR34/L98H	wt	wt	wt	wt	G233A
C365	Environmental	TR34	wt	wt	wt	wt	G233A
C366	Environmental	TR34/L98H	wt	wt	wt	wt	G233A
C368	Environmental	TR34/L98H	wt	wt	wt	wt	G233A
C369	Environmental	TR34/L98H	wt	wt	wt	wt	G233A
ARAF003	Clinical	Wildtype	wt	wt	wt	R77W/N1014S	wt
ARAF005	Clinical	Wildtype	wt	wt	wt	wt	wt
C4	Environmental	TR34/L98H	wt	wt	wt	wt	wt
C34	Clinical	Wildtype	F266P/F535V	wt	wt	Δstart-AA374	G233A
C37	Clinical	Wildtype	wt	wt	wt	Δstart-AA374	wt
C39	Clinical	Wildtype	S422G	wt	wt	wt	wt
C40	Clinical	Wildtype	wt	wt	wt	Δstart-AA374	wt
C41	Clinical	Wildtype	wt	wt	wt	ΔAA401-end	wt
C42	Clinical	Wildtype	wt	wt	wt	wt	wt
C43	Clinical	Wildtype	wt	wt	wt	wt	wt
C44	Clinical	Wildtype	wt	wt	wt	wt	wt
C45	Clinical	Wildtype	wt	wt	wt	wt	wt
C46	Clinical	Wildtype	wt	wt	wt	wt	wt
C47	Clinical	Wildtype	wt	wt	wt	wt	wt
C48	Clinical	Wildtype	wt	wt	wt	wt	wt
C49	Clinical	Wildtype	E444G	R339C/I387M	wt	wt	wt
C50	Clinical	Wildtype	E444G	R339C/I387M	wt	wt	wt
C51	Clinical	Wildtype	wt	wt	wt	wt	Y891H
C52	Clinical	Wildtype	wt	wt	wt	wt	Y891H
C53	Clinical	Wildtype	F266P	wt	wt	wt	G233A
C54	Clinical	Wildtype	F266P	wt	wt	wt	wt
C55	Clinical	Wildtype	F266P	wt	wt	wt	G233A
C56	Clinical	Wildtype	wt	wt	wt	wt	wt
C57	Clinical	Wildtype	wt	wt	wt	wt	wt
C67	Clinical	Wildtype	E444G	R339C/I387M	wt	wt	wt
C71	Clinical	Wildtype	wt	wt	wt	ΔAA764-end	wt
C72	Clinical	Wildtype	wt	wt	wt	wt	wt
C73	Clinical	Wildtype	wt	R339C/I387M	wt	ΔAA401-end	wt
C74	Clinical	Wildtype	wt	R339C/I387M	wt	Δstart-AA374	wt
C76	Clinical	Wildtype	V438I	wt	wt	S1036F	wt
C77	Clinical	Wildtype	V438I	wt	wt	S1036F	wt
C81	Clinical	Wildtype	wt	wt	wt	wt	wt
C87	Environmental	TR46/Y121F/T289A	wt	wt	wt	wt	wt
C91	Environmental	TR46/Y121F/T289A	wt	wt	wt	wt	wt
C95	Environmental	Wildtype	wt	wt	wt	wt	wt
C96	Environmental	Wildtype	wt	wt	wt	wt	wt
C113	Clinical	Wildtype	wt	wt	wt	wt	wt
C117	Clinical	Wildtype	wt	wt	wt	wt	wt
C118	Clinical	Wildtype	wt	wt	wt	wt	wt
C120	Clinical	G54R	wt	wt	wt	E133V/E338Q	wt
C124	Clinical	G54W	wt	wt	wt	wt	wt
C126	Clinical	G54W	wt	wt	wt	wt	wt
C127	Clinical	Wildtype	wt	wt	wt	wt	wt
C128	Clinical	Wildtype	wt	wt	wt	wt	wt
C129	Clinical	Wildtype	wt	wt	wt	ΔAA771-end	wt
C130	Clinical	G54W	wt	wt	wt	wt	wt
C131	Clinical	G54W	wt	wt	wt	wt	wt
C132	Clinical	G54W	wt	wt	wt	wt	wt
C135	Clinical	G54W	wt	wt	wt	wt	wt
C136	Clinical	Wildtype	wt	wt	wt	wt	wt
C137	Clinical	Wildtype	wt	wt	wt	wt	wt
C138	Clinical	P216L	wt	wt	wt	wt	wt
C139	Clinical	Wildtype	wt	wt	wt	wt	wt
C140	Clinical	G54W	wt	wt	wt	wt	wt
C145	Clinical	P216L	wt	wt	wt	wt	wt
C146	Clinical	Wildtype	wt	wt	wt	R77W/N1014S	wt
C147	Clinical	Wildtype	wt	wt	wt	R77W/N1014S	wt
C148	Clinical	Wildtype	wt	wt	wt	R77W/N1014S	wt
C152	Clinical	Wildtype	wt	wt	wt	R77W/N1014S	wt
C153	Clinical	Wildtype	wt	wt	wt	R77W/N1014S	wt
C154	Clinical	Wildtype	wt	wt	wt	R77W/N1014S	wt
C164	Clinical	Wildtype	wt	wt	wt	wt	wt
C165	Clinical	Wildtype	wt	wt	wt	wt	wt
C166	Clinical	Wildtype	wt	wt	wt	wt	wt
C167	Clinical	Wildtype	wt	wt	wt	wt	wt
C168	Clinical	Wildtype	wt	R339C/I387M	wt	wt	wt
C169	Clinical	Wildtype	wt	wt	wt	wt	wt
C170	Clinical	Wildtype	wt	wt	wt	wt	wt
C172	Clinical	Wildtype	wt	R339C/I387M	wt	wt	wt
C173	Clinical	Wildtype	wt	wt	wt	wt	wt
C174	Clinical	Wildtype	wt	wt	wt	wt	wt
C175	Clinical	Wildtype	wt	wt	wt	wt	wt
C176	Clinical	Wildtype	wt	R339C/I387M	wt	wt	wt
C178	Clinical	Wildtype	wt	wt	wt	E133V/E338Q	wt
C179	Clinical	Wildtype	wt	V12I	wt	wt	wt
C180	Clinical	Wildtype	wt	wt	wt	wt	wt
C181	Clinical	Wildtype	wt	wt	wt	wt	wt
C182	Clinical	Wildtype	wt	wt	wt	wt	wt
C183	Clinical	Wildtype	wt	wt	wt	wt	wt
C184	Clinical	Wildtype	wt	wt	wt	R77W/N1014S	wt
C185	Clinical	Wildtype	wt	wt	wt	E133V/E338Q	wt
C187	Clinical	Wildtype	wt	wt	wt	wt	wt
C189	Clinical	G54R	wt	wt	wt	wt	wt
C190	Clinical	Wildtype	wt	wt	wt	wt	wt
C191	Clinical	Wildtype	wt	wt	wt	wt	wt
C222	Environmental	Wildtype	wt	wt	wt	Δstart-AA374	wt
C272	Environmental	Wildtype	M315V	wt	wt	wt	wt
C275	Environmental	Wildtype	wt	wt	wt	Δstart-AA794	wt
C343	Environmental	Wildtype	wt	wt	wt	wt	wt
C344	Environmental	Wildtype	wt	R339C/I387M	wt	wt	wt
C345	Environmental	Wildtype	wt	wt	wt	wt	wt
C346	Environmental	Wildtype	wt	wt	wt	Δstart-AA374	wt
C361	Clinical	Wildtype	wt	wt	wt	E133V/E338Q	wt
C363	Clinical	Wildtype	wt	wt	wt	wt	wt
C367	Environmental	Wildtype	F266P/F535V	wt	wt	wt	wt
