## Supplemental Table 2 for "Elevated mutation rates in the multi-azole resistant *Aspergillus fumigatus* clade drives rapid evolution of antifungal resistance"

### Sheet: Sheet1
Primers for knockout of MMR genes
Name	Sequence (5'-3')	Application
msh2_hph_HDR_F*	tgattttaaaacggtacatctagccatctgaatttaaccctgtatacacgGACGGCGTAACCAAAAGTCAC	Homology directed repair sysnthesis from pAN7.1 for KO of msh2
msh2_hph_HDR_R*	gaatagagacgctgtgaactgacacgaaagctagcttaccgactgtccttTCTTGACGACCGTTGATCTG	Homology directed repair sysnthesis from pAN7.1 for KO of msh2
pms1_hph_HDR_F*	agtttccgcgtaaagtggctgggcgacgcgcaaattcccgcgtcattctaGACGGCGTAACCAAAAGTCAC	Homology directed repair sysnthesis from pAN7.1 for KO of pms1
pms1_hph_HDR_R*	ttgaagcggaggagacatgtccacgaatctaaggacgatgttctgtcctaTCTTGACGACCGTTGATCTG	Homology directed repair sysnthesis from pAN7.1 for KO of pms1
msh6_hph_HDR_F*	ttctgacatcctcagtatggattatacatcttcttaattatcacattacaACGGCGTAACCAAAAGTCAC	Homology directed repair sysnthesis from pAN7.1 for KO of msh6
msh6_hph_HDR_R*	actagaacccttgacgaagcaaatggcaacaatcccttgacaagaaacgtTCTTGACGACCGTTGATCTG	Homology directed repair sysnthesis from pAN7.1 for KO of msh6
hph_internal_P1	CACACCAGCCTTTCCACTTC	KO validation
hph_internal_P2	CGTGGTTGGCTTGTATGGAG	KO validation
msh2_KO_P1	GCTTGGGAAGGTGTGTTTGG	validation msh2 KO with hph_internal_P2
msh2_KO_P2	CACGCAAAGATGGCCAGTTC	validation msh2 KO with hph_internal_P1
pms1_KO_P1	GCCAGCGGTCATTACGTATTTG	validation pms1 KO with hph_internal_P2
pms1_KO_P2	GTATCCCACCAGACGAACCA	validation pms1 KO with hph_internal_P1
msh6_KO_P1	TAAAGGGTCCTCGGTCTTGC	validation msh6 KO with hph_internal_P2
msh6_KO_P2	CTCCTCCAACGCATCATGTG	validation msh6 KO with hph_internal_P1
msh2_crRNA_up	GGGTATAGCGTTAAGGCGTT	guide RNA for KO of msh2
msh2_crRNA_down	GCGTTGCCCGATACAATGAA	guide RNA for KO of msh2
pms1_crRNA_up	AATTCCCGCGTCATTCTAAC	guide RNA for KO of pms1
pms1_crRNA_down	ATACGCCATGAAAGGCCGTT	guide RNA for KO of pms1
msh6_crRNA_up	ACGGAAAATAAATGATCGGC	guide RNA for KO of msh6
msh6_crRNA_down	CGGAAGTGGAGAGGCTCCAG	guide RNA for KO of msh6
msh2_internal_F	AGGCCTTTCTTCTCCTGCAT	validation of msh2 KO
msh2_internal_R	ATTTATCGCTCGGACGGTCT	validation of msh2 KO
pms1_internal_F	CAGCGTTCGGAATACAGTGG	validation of pms1 KO
pms1_internal_R	CTGGCATCTCGGATAGCAGA	validation of pms1 KO
msh6_internal_F	CTTGACGATCTGACTGTGCG	validation of msh6 KO
msh6_internal_R	TCGAGCAAGGTGATGAGGTT	validation of msh6 KO
* lower case shows homology arms
Primers for Sanger sequencing cyp51A and pyrE
Name	Sequence (5'-3')	Application
Cyp51A_F1	TAATCGCAGCACCACTTCAG	amplification of cyp51A/sequencing
Cyp51A_F2	AGTCTACCTGGGCGTTCA	sequencing cyp51A
Cyp51A_F3	TAACCCTGTTGATGGCTGGT	sequencing cyp51A
Cyp51A_R	ACAACACTTCAGGGCCAGTA	amplification of cyp51A
AFDseq-F2	ACGCAAGAGGAACAGAGGAA	amplification of pyrE (https://doi.org/10.1128/AAC.01527-20)
AFDseq-R2	GGATGTTTCTGGGGAGGTTT	amplification of pyrE (https://doi.org/10.1128/AAC.01527-20)
PyrE_G119_Fwd	AGTAAAGGAGGCACCCAAGAAAGCTGG	Sequencing G119 locus
Primers for generating msh6 G233A
Name	Sequence (5'-3')	Application
msh6_crRNA_G233A	CGTCTGGAACACCCAAGTCG	guide RNA for generation of G233A
hdr_msh6_G233A*	GGATCATAGGTCCACTTCAGAGCTGTGGCTGAGGAGGCGTCTGGAACACCCAAGTCGAGGTCTTCTACTGGAGAAGGAGGAGCGGGAGGAGAGGACGCCTTGCGAGTCGT	single stranded repair template for generation of G233A
PCR_G233_screen_F	AGCGGCGTTACTTTTCTGTG	PCR screening for G233A transformants
PCR_G233_screen_R*	TTCCAGACGCCTCCTCAGC	PCR screening for G233A transformants
msh6_G233_sanger_F	GTGATCTGGTGGGTGTCCTT	Sanger sequenceing of G233 locus
msh6_G233_sanger_R	GGTGATACCGGTCGCTAACT	Sanger sequenceing of G233 locus
* The point mutation leading to G233A variant introduced into the msh6 coding region is indicated by red
